# Growth arrest is a DNA damage protection strategy in plants

**DOI:** 10.1101/2024.03.12.584648

**Authors:** Antonio Serrano-Mislata, Jorge Hernández-García, Carlos de Ollas, Noel Blanco-Touriñán, Aurelio Gómez-Cadenas, Robert Sablowski, David Alabadí, Miguel A. Blázquez

## Abstract

When exposed to stress, plants slow down their growth while activating defensive mechanisms. This behaviour has been proposed to help plants reallocate resources and meet the energy demands required for survival. In this study, we show instead that plants can grow under limited water availability without compromising their tolerance to the stress. However, cells that continue to divide under stress accumulate DNA damage, which frequently leads to cell death. Given that the DNA lesions are observed in the apical stem cells that give rise to all plant organs, including flowers, we propose that systemic growth arrest is used as a defense strategy that plants employ not only to maximize individual fitness, but also to ensure the accurate transmission of genetic information to their progeny.
