## Supplemental Table 1 for "Growth arrest is a DNA damage protection strategy in plants"

### Sheet: Genotyping
Primer ID	Sequence (5' ➜ 3')	Description
gai-1 F	CAACCATGAAGAGAGATCATCATC	261 bp wt / 210 bp gai-1 allele
gai-1 R	AATCAAGCCACGTGTAAAGCTCC
smr1-1 F	ACAAAGAAGGACGAAGGTGATG	TaqI digestion of PCR product: 182 bp wt / 106 and 76 bp smr1-1 allele
smr1-1 R	AGCTTCCTCTTGCACGATCTG
LBb1.3	ATTTTGCCGATTTCGGAAC	To genotype krp2-3 T-DNA insertion line (SALK_110338)
krp2-3 RP	GAGATTCTCCTCCGGTTGAAG
krp2-3 LP	GCACCTACAATCCAATCCAAG
Ds50	GTTCGAATTCGATCGGGATAAAAC	To genotype krp4-2 T-DNA insertion line (GT1143)
krp4-2 RP	AGCAGCAAAAGCAAGCAAAC
krp4-2 LP	TGGAGGTGAATCCTCTATTGC

### Sheet: Cloning
Primer ID	Sequence (5' ➜ 3')	Description
SMR1 5' F	GGGGACAAGTTTGTACAAAAAAGCAGGCTTCTTGGAGATATTATTGAGTAGGCC	To amplify the SMR1 5' genomic region, attB sites are underlined
SMR1 5' R	GGGGACCACTTTGTACAAGAAAGCTGGGTCATCTAAACTTGTGTATGTTTTTG
SMR1 3' f1 F	GTAGAGCTCTTAATTCAATATTTACATTTTTTTACAG	To amplify fragment 1 of the SMR1 3' genomic region (from STOP codon to 2.2 kb downstream), restriction sites are underlined
SMR1 3' f1 R	ACTTTTCAAGCTTTAAATTGATGC
SMR1 3' f2 F	AGCATCAATTTAAAGCTTGAAAAG	To amplify fragment 2 of the SMR1 3' genomic region (from 2.2 to 3.7 kb downstream), restriction sites are underlined
SMR1 3' f2 R	TGGCGCGCCGTCCTTTGGTTGGGTCTGTG

### Sheet: qPCR
Primer ID	Sequence (5' ➜ 3')	Description
SMR1 F	CAAAGAAGGACGAAGGTGATGACG	This work. Designed with QuantPrime (Arvidsson et al., 2008)
SMR1 R	TGTTCTTGGGATGTGGGTGTGC
SCL3 F	TGTCTCCAAAGGTCATGGTGGTC	This work. Designed with QuantPrime (Arvidsson et al., 2008)
SCL3 R	TTAGTGTGGAGCCGTTGTGGTC
CHS F	ATGGTGATGGCTGGTGCTTCTT	From Tan et al., 2019
CHS R	ACATGCGCTTGAACTTCTCCTTG
FLS1 F	TGGAGTTCATCAGATCAGAGAAAG	From Tan et al., 2019
FLS1 R	GGTTAACCACTTGGAATAGCCC
PDF2 F	TAACGTGGCCAAAATGATGC	From Czechowski et al., 2005
PDF2 R	GTTCTCCACAACCGCTTGGT
TIP41 F	GTGAAAACTGTTGGAGAGAAGCAA	From Czechowski et al., 2005
TIP41 R	TCAACTGGATACCCTTTCGCA
Arvidsson, S. et al. QuantPrime - a flexible tool for reliable high-throughput primer design for quantitative PCR. BMC Bioinformatics 9, 465 (2008)
Tan, H. et al. A Crucial Role of GA-Regulated Flavonol Biosynthesis in Root Growth of Arabidopsis. Mol Plant 12, 521–537 (2019)
Czechowski, T. et al. Genome-Wide Identification and Testing of Superior Reference Genes for Transcript Normalization in Arabidopsis. Plant Physiol. 139, 5-17 (2005)

### Sheet: ChIP-qPCR
Primer ID	Sequence (5' ➜ 3')	Description
SMR1 -2.8 F	TTACGTTTCACATGCGATCATTAC	This work
SMR1 -2.8 R	CTCTTGTTCCATGTGTATCTGTG
SMR1 -2.3 F	GTGTCTACAATGTTCGTTCCTTG	This work
SMR1 -2.3 R	TTCGAGGCATAAGACACGATGG
SMR1 -1.7 F	TCGTATGGTTTCGTGGCCTTAC	This work
SMR1 -1.7 R	CATTGACACGTTTTCTTGCTTCG
SMR1 CDS F	AGGTGATGACGACGAAGATGAC	This work
SMR1 CDS R	GGCGGGAATCTTGTGTTCTTG
SCL3 ChIP F	GACAAAAATGTAGGCATTAAAAAGAA	From Marín-de la Rosa et al., 2015
SCL3 ChIP R	GGTGTGGGATTTGTCTGTCTTC
Marín-de la Rosa, N. et al. Genome Wide Binding Site Analysis Reveals Transcriptional Coactivation of Cytokinin-Responsive Genes by DELLA Proteins. PLoS Genet 11, 1–20 (2015).
